# Global skeletal muscle metabolomics reveals mechanisms behind higher response to resistance training in older adults

**DOI:** 10.1101/2025.03.13.642876

**Authors:** Changhyun Lim, Manoel Lixandrão, Dakshat Trivedi, Yun Xu, Konstantinos Prokopidis, Hamilton Roschel, Stuart M. Phillips, Howbeer Muhamadali, Masoud Isanejad

## Abstract

To understand the mechaisnm behind high respond (HighR) compared to low respond (LowR) to resistnace training (RT) and whey protein supplementation (20g/day), we analysied vastus laterails muscle biopsies from a total of 50 participants. Utilising the MRI muscle cross-sectional area (CSA) data, we defined responders as those who had hypertrophy exceeding the 1.7% method error. Quadriceps CSA in the lower responder (LowR) (n=25, mean age 69±5 years) and HighR (n=25, mean age 67±4 years) increased from 53.6 ± 12.1 cm^2^ to 55.4 ± 12.8 cm^2^ after 10 weeks of RET (3.3 ± 1.7%, P < 0.001) and increased the absolute CSA in the higher responders (HighR) from 53.7 ± 12.5 cm^2^ to 59.2 ± 13.6 cm^2^ (10.3 ± 2.0%, P < 0.001). Muscle biopsies were taken from the vastus lateralis before and after RT. We performed untargeted liquid chromatography-mass spectrometry metabolomics to investigate changes in muscle metabolic regulation. The partial least squares discriminant analysis (PLS-DA) yielded the best results using the polar extracts, achieving a 75% average correct classification rate for predicting HighR and LowR. There was no signifncat differences in metabolomic profile at the basline. Our findings revealed several metabolic pathways, including branched-chain amino acid catabolism, tryptophan metabolism (indole and kynurenine pathways), the TCA cycle, gut-derived metabolites, carnitine shuttle metabolism as prominent pathways disrupted in LowR. We provide new insights and has the potential to identify and enhance interventions targeting muscle metabolism, ultimately improving muscle mass and strength to reduce the risk of sarcopenia and frailty in older age.
