## Supplementary material for "Global skeletal muscle metabolomics reveals mechanisms behind higher response to resistance training in older adults": Mumichog Results

	number of signifncat hits per total hits	Pathway total	Hits.total	Hits.sig	Expected	P(Fisher)	P(EASE)	P(Gamma)	Emp.Hits	Empirical	AdjP.Fisher	AdjP.EASE	AdjP.Gamma	Pathway Number	cpd.hits
Vitamin B2 (riboflavin) metabolism	0.625	8	5	5	2.1779	0.059505	0.28456	0.071232	0	0	1	1	1	P18	C00020;C00016;C00255;C00061;C01847
Ubiquinone Biosynthesis	0.6	10	7	6	2.7224	0.12147	0.35321	0.081957	6	0.06	1	1	1	P20	C00024;C00399;C00021;C00020;C01179;C00811
Vitamin H (biotin) metabolism	0.6	5	5	3	1.3612	0.62853	0.88703	0.32628	45	0.45	1	1	1	P45	C00047;C05552;C00020
Tryptophan metabolism	0.595744681	94	68	56	25.591	5.2071e-06	1.7599e-05	0.041141	14	0.14	0.000531124	0.001795098	1	P3	C00025;C00024;C00026;C00021;C00020;CE2119;C05647;C05645;C05643;C00780;C05648;C00016;C15605;thbpt4acam;C05651;C05653;C05660;C00398;C00643;C02220;C00078;C00978;C05642;CE5860;C01252;C02406;C00108;C00272;CE1918;C06212;C06213;CE3140;CE2122;C01717;CE6205;C00268;CE2153;C02700;CE2095;C00328;CE3086;C00322;C00051;C00331;C03824;C05636;C05635;C05634;C05639;C05638;C10164;C00637;C03227;C00525;C00041;C00954
Histidine metabolism	0.575757576	33	22	19	8.984	0.003197	0.01257	0.042113	7	0.07	0.316503	1	1	P6	C00025;C00024;C00026;C00021;C00020;CE7220;C03680;C05127;C00439;C00785;C00099;C00051;C00664;C05828;C00135;C05827;CE2065;C05130;C00386
CoA Catabolism	0.571428571	7	4	4	1.9057	0.10474	0.42164	0.094647	0	0	1	1	1	P22	C00020;C00831;C00864;C01134
Hexose phosphorylation	0.55	20	16	11	5.4449	0.24266	0.42403	0.09513	28	0.28	1	1	1	P23	C00159;C00329;C00031;C00275;C00085;C01083;C05838;C00794;C00089;C00092;C00352
Arginine and Proline Metabolism	0.533333333	45	30	24	12.251	0.0067399	0.019066	0.042626	3	0.03	0.6605102	1	1	P7	C00025;C00024;C00148;C00026;C00062;C00327;C02946;C03564;C00170;C00555;C00763;C03406;C00016;C00134;C01137;C04281;C01157;C01165;C02714;C05938;C00064;C00049;C05933;C05936
Tyrosine metabolism	0.51875	160	102	83	43.559	6.1004e-08	1.9647e-07	0.04114	22	0.22	6.344416e-06	2.043288e-05	1	P1	CE5026;C00026;C00021;C00020;CE5627;CE5629;CE1957;C05350;C00788;C00025;C00822;tymsf;C05852;thbpt4acam;CE5025;C03758;C01036;C01031;C02505;C04148;C00547;C00544;C09640;CE6316;CE6317;CE4888;C01693;C00642;CE5544;CE5545;CE5546;C00079;CE5542;C05578;C05579;CE4890;C06199;C05577;CE5278;C00082;CE5276;C02442;C00483;C00166;C00064;C01061;C05604;C01382;C05606;C00272;C05576;C07453;nrpphrsf;C04185;C00355;C01179;C0…
Aspartate and asparagine metabolism	0.5	114	69	57	31.036	3.4878e-06	1.1988e-05	0.04114	1	0.01	0.000359243	0.001234764	1	P2	C00025;C00024;C00026;C00020;C00148;C00437;CE1661;CE1665;C03440;C00232;C05829;C00016;C01035;C01239;C02238;CE1944;CE1935;CE1936;CE1938;C03740;C00315;C00555;C00077;C05572;C00402;C05938;C00487;C05932;C05936;C00062;C00064;C00109;C02571;C04540;C01419;C00669;C00989;C01879;C02630;C00750;C01157;CE4788;C03413;C03415;C00327;C01165;CE5588;C02946;C00051;C02714;CE1943;C00134;CE5586;C04281;C04282;C00047;C00049
Alanine and Aspartate Metabolism	0.5	30	16	15	8.1673	0.001524	0.0095082	0.041873	3	0.03	0.1524	0.95082	1	P5	C00025;C00024;C00026;C00020;C00062;C00940;C00064;C01042;C00099;C03406;C00133;C00327;C00402;C00041;C00049
Biopterin metabolism	0.5	22	12	11	5.9893	0.011425	0.054229	0.045528	13	0.13	1	1	1	P9	CE6511;C00272;C03684;C04874;CE2705;C00079;thbpt4acam;C04244;CE5236;C00268;C00082
Alkaloid biosynthesis II	0.5	10	6	5	2.7224	0.18809	0.4794	0.10729	30	0.3	1	1	1	P25	C00020;C02723;C01416;egme;C00180
Carbon fixation	0.5	10	7	5	2.7224	0.35464	0.64765	0.15894	18	0.18	1	1	1	P31	C00085;C00111;C00354;C00118;C00231;C00049
Lipoate metabolism	0.5	8	4	4	2.1779	0.10474	0.42164	0.094647	0	0	1	1	1	P21	C00579;CE2102;C00725;C00047
Nitrogen metabolism	0.5	6	4	3	1.6335	0.42281	0.78313	0.22951	38	0.38	1	1	1	P40	C00025;C00064;C00049
Benzoate degradation via CoA ligation	0.5	4	2	2	1.089	0.32397	0.8141	0.2525	0	0	1	1	1	P43	C00146;C02734
Glutathione Metabolism	0.473684211	19	11	9	5.1726	0.08229	0.22624	0.063407	21	0.21	1	1	1	P14	C01879;C00025;C01672;C01419;C03740;C00041;C16565;C00051;C00669
Butanoate metabolism	0.470588235	34	21	16	9.2562	0.054921	0.12719	0.052294	11	0.11	1	1	1	P11	C00025;C00024;C00026;C00020;C00109;C05548;C06144;C00431;C03087;C01089;C00232;C06006;C05984;C00016;C02727;C00164
Glutamate metabolism	0.466666667	15	11	7	4.0836	0.44843	0.6807	0.17287	68	0.68	1	1	1	P33	C00025;C00026;C00041;C00064;C00051;C00669;C00232
Beta-Alanine metabolism	0.45	20	11	9	5.4449	0.08229	0.22624	0.063407	17	0.17	1	1	1	P15	C00025;C00750;C00386;C00099;C00135;C00026;C00315;C00555;C00049
Vitamin B3 (nicotinate and nicotinamide) metabolism	0.428571429	28	18	12	7.6228	0.27743	0.45412	0.10151	68	0.68	1	1	1	P24	C00025;C00021;C00020;C00062;C00064;C00253;C03150;C01201;C05842;C05843;C00153;C00049
Urea cycle/amino group metabolism	0.423529412	85	44	36	23.141	0.00037751	0.0012088	0.041232	2	0.02	0.03812851	0.1220888	1	P4	C00025;C00024;C00148;C01586;C00021;C00791;C00062;C00327;C02946;C04441;C00750;C04692;C00437;C02735;C00624;C00315;C00555;C00300;C03406;C00213;C00016;C00134;CE2934;C03711;C05198;C00170;C01137;C00026;C01165;C01449;C01250;C00788;C00547;C00049;C01602;C05936
Vitamin B5 - CoA biosynthesis from pantothenate	0.416666667	12	7	5	3.2669	0.35464	0.64765	0.15894	61	0.61	1	1	1	P30	C00020;C04079;C00864;C01134;C00831
Lysine metabolism	0.403846154	52	26	21	14.157	0.0092994	0.02709	0.043269	13	0.13	0.9020418	1	1	P8	C00025;C00026;C00021;C00020;C05560;C00322;C05545;C05543;C04076;C00016;C03239;C00579;C00318;C00047;C01181;C00956;C00408;C06157;C00449;C00487;C03793
Fructose and mannose metabolism	0.393939394	33	28	13	8.984	0.90706	0.95517	0.4531	67	0.67	1	1	1	P60	C05378;C00275;C01019;C00665;C00661;C00159;C00111;C00031;CE3075;C00085;CE1787;C00794;C00354;C05345;C00636;C00267;C01094;C03693;CE2846;CE2847
Linoleate metabolism	0.369565217	46	35	17	12.523	0.88147	0.93523	0.40471	62	0.62	1	1	1	P52	C04230;CE6504;CE6415;CE6506;CE2576;C04717;C08261;CE5922;CE5920;C00051;CE2006;CE2577;C14825;C14826;C14827;CE6502;C14762
Vitamin B6 (pyridoxine) metabolism	0.363636364	11	6	4	2.9947	0.48083	0.77513	0.22413	66	0.66	1	1	1	P38	C00250;C00534;C00314;C00847
Caffeine metabolism	0.363636364	11	10	4	2.9947	0.9195	0.97975	0.54669	69	0.69	1	1	1	P66	C13747;C16361;C16358;C07480;C16353
Pentose phosphate pathway	0.351351351	37	29	13	10.073	0.93499	0.97011	0.50273	56	0.56	1	1	1	P64	C00121;C00508;C00020;C00620;C00259;C00231;C00092;C12215;C12214;C00661;C00117;C00111;C00118;C05345;C00447;C00085;C00221;C01172;C00309
Vitamin B1 (thiamin) metabolism	0.35	20	8	7	5.4449	0.077269	0.25276	0.066832	2	0.02	1	1	1	P16	C00024;C06157;C00020;C00322;C00378;C00026;C16255
Glycolysis and Gluconeogenesis	0.346938776	49	25	17	13.34	0.17838	0.30327	0.07398	4	0.04	1	1	1	P19	C00024;C05378;C00103;C00579;C00092;C00020;C00111;C00031;C00354;C00118;C00085;C01136;C00665;C05345;C01231;C00221;C01172;C00267;C00661;C05993
Parathio degradation	0.333333333	6	2	2	1.6335	0.32397	0.8141	0.2525	0	0	1	1	1	P41	C06606;C00870
Glycine, serine, alanine and threonine metabolism	0.329545455	88	44	29	23.957	0.14281	0.22265	0.062959	10	0.1	1	1	1	P13	C00025;C00024;C00026;C00021;C00020;C00062;C00016;CE2020;CE2026;CE1554;C03451;C00719;C03508;C00300;C00430;C00077;CE4969;alpam;C00109;C00576;C01419;C00579;C00114;C05519;C00188;C00051;C00213;C00133;C00041
Propanoate metabolism	0.322580645	31	12	10	8.4395	0.054759	0.16367	0.056102	3	0.03	1	1	1	P12	C00024;C00020;C00109;C05983;C02225;C06002;C05984;C00016;C00164;C04593
Prostaglandin formation from arachidonate	0.307692308	78	49	24	21.235	0.90115	0.94164	0.41873	96	0.96	1	1	1	P57	C00584;CE5535;CE5537;CE5925;C01312;C05963;C04741;CE5931;C00051;CE5924;C00219;CE5928;CE5929;C00020;C05954;C00024;CE7105;C00696;CE6242;CE6243;C05953;C05957;C00427;C05955;CE6235;C05959;C00639;CE3481;C02198;CE5828
Purine metabolism	0.3	80	41	24	21.779	0.48279	0.60509	0.1432	43	0.43	1	1	1	P29	C00366;C00025;C00362;C00020;C00360;C00361;C04677;C00212;C00121;C00575;C01260;C00559;C00499;C05512;C00294;C00330;C00130;C06196;C01762;C04734;C00387;C00655;C00064;C00049
Androgen and estrogen biosynthesis and metabolism	0.294736842	95	67	28	25.863	0.99628	0.99823	0.7487	98	0.98	1	1	1	P76	C00021;C05300;C05299;C05298;C00951;CE2184;CE2180;CE2189;CE5248;C01953;C05504;CE5254;CE5255;CE5256;CE5250;CE5252;CE5253;C00280;CE5247;CE5249;C11133;C11132;C11134;C00054;C00051;CE2209;C05285;CE5251
Electron transport chain	0.285714286	7	2	2	1.9057	0.32397	0.8141	0.2525	0	0	1	1	1	P42	C00399;C00390
Nucleotide Sugar Metabolism	0.285714286	7	3	2	1.9057	0.60341	0.91996	0.37554	20	0.2	1	1	1	P51	C00103;C00687;C00688
Ascorbate (Vitamin C) and Aldarate Metabolism	0.275862069	29	17	8	7.895	0.85826	0.94	0.41503	86	0.86	1	1	1	P55	C00725;C00051;C00601;C02147;C05412;C05411;C04575;C02045
Prostaglandin formation from dihomo gama-linoleic acid	0.272727273	11	5	3	2.9947	0.62853	0.88703	0.32628	49	0.49	1	1	1	P46	C04741;CE6234;CE7092;CE7093
3-oxo-10R-octadecatrienoate beta-oxidation	0.259259259	27	15	7	7.3505	0.85732	0.94325	0.42245	38	0.38	1	1	1	P58	C00024;CE5306;CE5321;CE5308;CE5309;CE5320;CE5318
TCA cycle	0.258064516	31	12	8	8.4395	0.35324	0.57973	0.13481	13	0.13	1	1	1	P28	C00024;C00026;C00399;C00016;C00390;C00579;C00311;C00158
Drug metabolism - other enzymes	0.258064516	31	17	8	8.4395	0.85826	0.94	0.41503	68	0.68	1	1	1	P56	C16631;C16630;C16635;C07585;C16613;C16620;C16543;C07054
Pyrimidine metabolism	0.257142857	70	37	18	19.057	0.8844	0.93592	0.40617	97	0.97	1	1	1	P53	C00064;C00020;C00399;C05100;C00025;C00906;C00415;C00361;C00041;C00349;C00214;C00881;C00299;C00475;C00526;C00103;C00049;C00099
Pyruvate Metabolism	0.25	20	5	5	5.4449	0.059505	0.28456	0.071232	0	0	1	1	1	P17	C00024;C03451;C00051;C00111;C00661
1- and 2-Methylnaphthalene degradation	0.25	4	4	1	1.089	0.96579	1	1	26	0.26	1	1	1	P103	C14089;C02909
Valine, leucine and isoleucine degradation	0.246153846	65	26	16	17.696	0.3938	0.54864	0.12539	41	0.41	1	1	1	P26	C00025;C00026;C00020;C00024;C00349;C00141;C00123;C05118;C00183;C00164;C00016;C01188;C06001;C06002;C00407;C05119
Arachidonic acid metabolism	0.242105263	95	59	23	25.863	0.99848	0.99936	0.80414	0	0	1	1	1	P80	C00025;C00024;C00020;C14772;C06315;C06314;C04741;C00016;CE6248;CE6247;C00427;C14774;C14775;C04654;C14773;C04843;C01312;C02198;C14782;C00584;C14814;CE5663;CE5662;leuktrC4;CE2568;C00696;CE2569;C00051;C00219;C00639
Xenobiotics metabolism	0.236363636	110	55	26	29.947	0.94614	0.96946	0.50021	61	0.61	1	1	1	P63	C05851;C00054;C00051;C02617;C14790;C00870;C14856;C14849;C11713;C11714;C14785;C14784;C14787;C14786;C14783;C14789;C14855;C14851;C14850;C14556;C06205;C14877;C14874;C14871;C03012;C14802;C14800;C14040
Di-unsaturated fatty acid beta-oxidation	0.230769231	26	9	6	7.0783	0.40668	0.66519	0.16613	2	0.02	1	1	1	P32	C00024;CE0713;C00020;CE2418;CE2434;C00016
Leukotriene metabolism	0.217391304	92	42	20	25.046	0.91797	0.955	0.45261	86	0.86	1	1	1	P59	C00024;C00020;CE5994;CE4989;CE5968;C00219;C00302;CE5141;C04853;CE5946;CE5947;CE5140;CE3554;CE5531;CE6193;C00051;CE6229;CE4995;CE5139;CE6184
Methionine and cysteine metabolism	0.212765957	94	35	20	25.591	0.56147	0.68777	0.17608	58	0.58	1	1	1	P34	C00025;C00024;C00026;C00021;C00020;C01137;C00109;C00302;C00542;C02291;C01817;C00245;C00170;C00506;CE5082;C00054;C00051;C02712;C00212;C00606
Vitamin B9 (folate) metabolism	0.212121212	33	14	7	8.984	0.78827	0.90837	0.35645	55	0.55	1	1	1	P47	C00025;C01045;C00415;C00664;C00016;C00445;C00921
Mono-unsaturated fatty acid beta-oxidation	0.210526316	19	6	4	5.1726	0.48083	0.77513	0.22413	3	0.03	1	1	1	P37	C00016;C00024;C00020;CE0853
Porphyrin metabolism	0.209302326	43	19	9	11.706	0.85989	0.93766	0.40988	37	0.37	1	1	1	P54	C05768;C00430;C05769;C00016;C05791;C00931;C05770;C00486;C03263
Vitamin E metabolism	0.203703704	54	25	11	14.701	0.93521	0.97217	0.51106	47	0.47	1	1	1	P65	C00024;C00020;CE5842;CE5723;CE6219;CE5022;C00601;CE5835;CE5837;CE5719;CE1926;CE7101;CE5655;CE5839
C5-Branched dibasic acid metabolism	0.2	10	3	2	2.7224	0.60341	0.91996	0.37554	8	0.08	1	1	1	P48	C00024;C00490;C01732
Saturated fatty acids beta-oxidation	0.194444444	36	10	7	9.8007	0.30794	0.55297	0.12665	2	0.02	1	1	1	P27	C00024;C02990;C05274;C00318;C00016;C05265;C05266
Vitamin D3 (cholecalciferol) metabolism	0.1875	16	10	3	4.3559	0.97997	0.99692	0.71261	58	0.58	1	1	1	P74	CE5079;CE6027;CE2204
Aminosugars metabolism	0.173913043	69	21	12	18.785	0.58373	0.74029	0.20283	46	0.46	1	1	1	P36	C00025;C00024;C00329;C00064;chtn;C00275;C04256;C04257;C00357;C00352;C00085;C03691
C21-steroid hormone biosynthesis and metabolism	0.169642857	112	65	19	30.491	1	1	0.9703	100	1	1	1	1	P88	andrstndn;C00951;C05490;CE1343;C05469;CE1349;C01124;estroneglc;C05473;C05472;C05479;C00486;C05504;C00280;C00054;C01953;tststeroneglc;C04042;C00735
Glycosylphosphatidylinositol(GPI)-anchor biosynthesis	0.166666667	6	1	1	1.6335	0.56934	1	1	0	0	1	1	1	P97	C03862
Carnitine shuttle	0.152777778	72	19	11	19.601	0.56272	0.7301	0.19719	22	0.22	1	1	1	P35	ptdcacrn;lnlncacoa;hdcecrn;C02990;pcrn;tmndnccrn;lnlccrn;hdd2crn;C00318;ttdcrn;lneldccrn
Starch and Sucrose Metabolism	0.151515152	33	17	5	8.984	0.99474	0.99894	0.77826	87	0.87	1	1	1	P78	C00103;CE2835;C01083;C00031;C00221;C00267;C00208;C00897;C00185
Galactose metabolism	0.146341463	41	31	6	11.162	1	1	0.96781	96	0.96	1	1	1	P87	C00103;C05400;C05402;C03785;C00159;C01697;C00111;C00031;C00795;C00794;C02336;C00446;C00243;C00221;C00267;C00089;C01097
R Group Synthesis	0.142857143	7	1	1	1.9057	0.56934	1	1	0	0	1	1	1	P93	C00016
Vitamin A (retinol) metabolism	0.134328358	67	36	9	18.24	0.99998	1	0.94375	55	0.55	1	1	1	P84	CE5594;CE1617;C16681;C15493;C02075;C16679;C16677;13-cis-retn;C00020;C16680;C00376;CE5757;CE5013;C02110;CE5932;CE2962;CE2958;CE2952;C00777
Pentose and Glucuronate Interconversions	0.133333333	15	9	2	4.0836	0.99357	0.9995	0.81544	49	0.49	1	1	1	P82	C00259;C00312;C00310;C00231;C00309
N-Glycan biosynthesis	0.125	48	15	6	13.068	0.94389	0.9826	0.56288	78	0.78	1	1	1	P67	C00129;C00621;C04500;C00159;C03862;C00031
N-Glycan Degradation	0.125	16	5	2	4.3559	0.88767	0.9852	0.57954	75	0.75	1	1	1	P69	C00159;C01019
Hyaluronan Metabolism	0.125	8	3	1	2.1779	0.92035	1	1	44	0.44	1	1	1	P91	C00518
Fatty acid oxidation	0.114285714	35	7	4	9.5285	0.64909	0.87075	0.30654	3	0.03	1	1	1	P44	C00024;C00016;lnlncacoa;C00399
Selenoamino acid metabolism	0.114285714	35	11	4	9.5285	0.95404	0.98956	0.61342	64	0.64	1	1	1	P71	C00020;C00109;C00212;C00041
De novo fatty acid biosynthesis	0.113207547	106	26	12	28.858	0.906	0.95594	0.45531	23	0.23	1	1	1	P61	C00024;C00020;C03595;CE5157;CE2243;C06429;C06428;CE5148;CE5151;C05274;C00054;C00219
Putative anti-Inflammatory metabolites formation from EPA	0.111111111	27	20	3	7.3505	0.99998	1	0.9579	86	0.86	1	1	1	P86	C00025;C00051;CE7086
Vitamin B12 (cyanocobalamin) metabolism	0.111111111	9	3	1	2.4502	0.92035	1	1	72	0.72	1	1	1	P102	C00021
Trihydroxycoprostanoyl-CoA beta-oxidation	0.111111111	9	1	1	2.4502	0.56934	1	1	0	0	1	1	1	P104	CE5168
Omega-6 fatty acid metabolism	0.109090909	55	10	6	14.973	0.55479	0.7774	0.22563	14	0.14	1	1	1	P39	C00020;C00024;CE4791;CE4831;C00219;CE2438
Squalene and cholesterol biosynthesis	0.109090909	55	17	6	14.973	0.98004	0.99465	0.67129	63	0.63	1	1	1	P73	C00024;C01789;C00129;C00235;C00016;C00164
Dimethyl-branched-chain fatty acid mitochondrial beta-oxidation	0.105263158	19	3	2	5.1726	0.60341	0.91996	0.37554	3	0.03	1	1	1	P50	C00024;C00016
Glycosphingolipid metabolism	0.104477612	67	22	7	18.24	0.99553	0.99888	0.77527	91	0.91	1	1	1	P77	C00024;C00588;C00054;C00962;C00016;C00031;C01747
Omega-3 fatty acid metabolism	0.102564103	39	15	4	10.617	0.99608	0.99936	0.80402	54	0.54	1	1	1	P79	C00024;C00020;C16332;CE4848
Limonene and pinene degradation	0.1	10	2	1	2.7224	0.8147	1	1	11	0.11	1	1	1	P100	C06306;C06078
Polyunsaturated fatty acid biosynthesis	0.095238095	21	3	2	5.7171	0.60341	0.91996	0.37554	4	0.04	1	1	1	P49	C00024;C16217
Glycerophospholipid metabolism	0.08974359	156	33	14	42.47	0.96943	0.98674	0.59047	82	0.82	1	1	1	P70	C00024;C00021;C04230;C01996;C04874;C01233;C04598;C00670;C00588;C00114;C00111;C01177;C00219;C00137
Phytanic acid peroxisomal oxidation	0.088235294	34	10	3	9.2562	0.97997	0.99692	0.71261	81	0.81	1	1	1	P75	C00024;C00026;C00020
Bile acid biosynthesis	0.085365854	82	32	7	22.324	0.99999	1	0.95538	93	0.93	1	1	1	P85	CE5560;C01921;C05462;C00020;C00016;C05466;C00245
Phosphatidylinositol phosphate metabolism	0.084745763	59	18	5	16.062	0.99716	0.99946	0.81212	89	0.89	1	1	1	P81	C01220;C03546;C00092;C03862;C00137;C04006;C01235;C04063;C04062;C01177
Glyoxylate and Dicarboxylate Metabolism	0.083333333	12	2	1	3.2669	0.8147	1	1	23	0.23	1	1	1	P98	C00111;C00310
D4&E4-neuroprostanes formation	0.081081081	37	35	3	10.073	1	1	0.99797	67	0.67	1	1	1	P90	CE6450;CE6446;CE6459;CE6458;CE6457;CE6456;CE6455;CE6454;CE6453;CE6452;CE6451;CE6462;CE6463;CE6466;CE6467;CE6464;CE6465;CE6445;CE6460;CE6447;CE6448;CE6449;CE6461;CE6444
Fatty Acid Metabolism	0.079365079	63	14	5	17.151	0.96986	0.99244	0.64245	84	0.84	1	1	1	P72	C00024;C02571;C05274;C00318;C05265
Fatty acid oxidation, peroxisome	0.071428571	28	4	2	7.6228	0.78401	0.96557	0.48587	34	0.34	1	1	1	P62	C00026;C00024
Glycosphingolipid biosynthesis - globoseries	0.0625	16	5	1	4.3559	0.98532	1	1	83	0.83	1	1	1	P96	C00984
Heparan sulfate degradation	0.058823529	34	5	2	9.2562	0.88767	0.9852	0.57954	48	0.48	1	1	1	P68	C00024;C00181
Fatty acid activation	0.054054054	74	27	4	20.146	1	1	0.97888	98	0.98	1	1	1	P89	C00020;C00024;C00016;lnlncacoa
Sialic acid metabolism	0.046728972	107	24	5	29.13	0.99995	0.99999	0.93363	93	0.93	1	1	1	P83	C00221;C04257;C04006;C00243;C00267;C01177;C03546;C00137;C06373
Proteoglycan biosynthesis	0.037037037	27	3	1	7.3505	0.92035	1	1	75	0.75	1	1	1	P101	C00054
Chondroitin sulfate degradation	0.027027027	37	3	1	10.073	0.92035	1	1	52	0.52	1	1	1	P94	C00181
Glycosphingolipid biosynthesis - ganglioseries	0.016129032	62	9	1	16.879	0.99951	1	1	99	0.99	1	1	1	P92	C00054
Keratan sulfate biosynthesis	0.015151515	66	5	1	17.968	0.98532	1	1	94	0.94	1	1	1	P99	C00054
Keratan sulfate degradation	0.014705882	68	5	1	18.512	0.98532	1	1	85	0.85	1	1	1	P95	C01019
